# Acoustic community structure and seasonal turnover in tropical South Asian birds

**DOI:** 10.1101/518985

**Authors:** Anand Krishnan

## Abstract

Birds produce diverse acoustic signals, with coexisting species occupying distinct ‘acoustic niches’ to minimize masking, resulting in overdispersion within acoustic space. In tropical regions of the world, an influx of migrants from temperate regions occurs during winter. The effects of these migrants on acoustic community structure and dynamics remain unstudied. Here, I show that in a tropical urban bird community, the influx of winter migrants is accompanied by a turnover of the acoustic community. However, in spite of this turnover, the acoustic community remains overdispersed in acoustic niche space. The winter acoustic community additionally exhibits lower frequency-band diversity, consistent with species singing less continuously, as well as lower phylogenetic diversity. My data thus suggests that acoustic niches and community structure are stable across seasons in spite of species turnover. Migrants occupy similar regions of acoustic space as residents, and are relatively closely related to some of these species. Their arrival therefore leads to greater phylogenetic clustering in the winter, and thus lower phylogenetic diversity, although the acoustic community remains overdispersed. Studying seasonal dynamics of acoustic communities thus provides valuable insight into assembly processes, as well as a potential framework for long-term monitoring of urban ecosystems.
