## Supplementary Data for "Acoustic community structure and seasonal turnover in tropical South Asian birds"

### Sheet: Sheet1
Species recorded during the study
Accipitridae
Milvus migrans							Monsoon AM	Monsoon Late AM		Winter AM	Winter late AM
Accipiter badius							39	33		40	45
							41	37		37	41
Anatidae							38	45		47	43
Anas poecilorhyncha							42	39		41	44
							37	39		43	42
Phasianidae							39	40		40	47
Pavo cristatus
Francolinus pondicerianus
Francolinus pictus
							Total species: 57	56		70
Charadriidae
Vanellus indicus
Tringa ochropus
Strigidae
Athene brama
Alcedinidae
Halcyon smyrnensis
Columbidae
Columba livia
Stigmatopelia senegalensis
Stigmatopelia chinensis
Cuculidae
Cuculus varius
Cacomantis passerinus
Eudynamys scolopaceus
Centropus sinensis
Apodidae
Apus affinis
Psittacidae
Psittacula eupatria
Psittacula krameri
Psittacula cyanocephala
Meropidae
Merops orientalis
Bucerotidae
Ocyceros birostris
Megalaimidae
Megalaima haemacephala
Campephagidae
Pericrocotus cinnamomeus
Pericrocotus erythropygius
Tephrodornis pondicerianus
Coracina melanoptera
Aegithina tiphia
Dicruridae
Dicrurus macrocercus			These two species were observed during recordings. As it was not possible to distinguish their sounds from each other, they have been treated as a single unit in abundance analyses. In the monsoon,
Dicrurus leucophaeus			only the resident D.macrocercus was present, but in winter it was joined by the migrant D.leucophaeus. The latter was, however, much less common at this site.
Laniidae
Lanius schach
Lanius vittatus
Oriolidae
Oriolus kundoo
Alaudidae
Eremopterix griseus
Ammomanes phoenicurus
Pycnonotidae
Pycnonotus cafer
Pycnonotus jocosus
Corvidae
Corvus macrorhynchos
Corvus splendens
Dendrocitta vagabunda
Sturnidae
Acridotheres tristis			These two species were observed during recordings. As it was not possible to distinguish their sounds from each other, they have been treated as a single unit in abundance analyses. However, A. tristis
Acridotheres fuscus			was considerably more abundant than A.fuscus, which was only seen once.
Paridae
Parus (major) cinereus
Hirundinidae
Hirundo concolor
Hirundo dauurica
Cisticolidae
Cisticola juncidis
Orthotomus sutorius
Prinia socialis
Prinia hodgsonii
Prinia inornata
Prinia sylvatica
Acrocephalidae
Acrocephalus dumetorum			These two species were observed during recordings. As it was not possible to distinguish their sounds from each other, they have been treated as a single unit in abundance analyses.
Iduna rama
Phylloscopidae
Phylloscopus trochiloides
Phylloscopus humei
Sylviidae
Chrysomma sinense
Sylvia curruca
Timaliidae
Turdoides malcolmi
Pellorneum ruficeps
Monarchidae
Rhipidura albogularis
Terpsiphone paradisi
Muscicapidae
Saxicoloides fulicatus
Copsychus saularis
Saxicola caprata
Cyornis tickelliae
Ficedula parva
Zosteropidae
Zosterops palpebrosus
Dicaeidae
Dicaeum agile
Dicaeum erythrorhynchum
Nectariniidae
Nectarinia asiatica
Nectarinia zeylonica
Motacillidae
Anthus rufulus
Anthus trivialis
Anthus campestris
Motacilla maderaspatensis
Motacilla flava
Motacilla cinerea
Ploceidae
Ploceus philippinus
Passeridae
Petronia xanthocollis
Estrildidae
Lonchura punctulata
Lonchura malabarica
Amandava amandava
Emberizidae
Emberiza melanocephala
Emberiza buchanani

### Sheet: Sheet2
Results of PCA on 6 acoustic parameters
	Loadings
	PC1	PC2	PC3	PC4	PC5	PC6
Bandwidth	0.347	0.1324	0.6795	-0.5312	0.3394	0.055
Duration	-0.2763	0.4492	0.5335	0.6575	0.0635	0.0293
Peak Freq	0.5322	0.0564	-0.058	0.2199	-0.2322	0.7797
Max of peak frequency contour	0.5261	0.1594	0.1195	0.0978	-0.5944	-0.5663
Min of peak frequency contour	0.4908	0.0144	-0.2847	0.3726	0.6876	-0.2575
Time of peak	-0.0493	0.8671	-0.3937	-0.298	0.0282	0.0341
Eigenvalues	3.3497	1.0699	0.8183	0.6826	0.0652	0.0144
% explained	55.8276	17.8309	13.6385	11.377	1.0868	0.2392

### Sheet: Sheet3
Species communities with abundance indices, PC1-3 of song parameters
Monsoon	AI	PC1	PC2	PC3		Winter	AI	PC1	PC2	PC3
Zitting Cisticola	0.972575	2.92211	1.19971	0.71688		Zitting Cisticola	0.676058	2.92211	1.19971	0.71688
Red Vented Bulbul	1	-1.50137	-0.801334	-0.599627		Red Vented Bulbul	1	-1.50137	-0.801334	-0.599627
Painted Francolin	0.963267	0.133838	0.0682442	1.24723		Jungle Prinia	0.885883	0.681843	1.75164	1.06562
Baya Weaver	0.777433	0.672761	-0.233446	1.51178		Ashy Prinia	0.953292	1.19507	-0.513238	0.640528
Jungle Prinia	1	0.681843	1.75164	1.06562		Plain Prinia	0.771408	1.03576	1.36627	-0.960118
Ashy Prinia	0.9346	1.19507	-0.513238	0.640528		Grey-breasted Prinia	0.713917	1.68902	0.969353	-0.407221
Plain Prinia	0.9357	1.03576	1.36627	-0.960118		Indian Peafowl	0.200025	-2.88054	1.55366	2.53637
Grey-breasted Prinia	0.9249	1.68902	0.969353	-0.407221		Large Grey Babbler	0.727592	-0.520246	2.27358	0.796766
Indian Peafowl	1	-2.88054	1.55366	2.53637		Laughing Dove	0.119242	-3.07963	-1.38197	-0.505004
Large Grey Babbler	0.881383	-0.520246	2.27358	0.796766		Oriental White Eye	0.383642	-0.435773	-0.448568	-0.0485581
Laughing Dove	0.611208	-3.07963	-1.38197	-0.505004		Large billed Crow	1	-2.77142	0.468933	0.230587
Oriental White Eye	0.915725	-0.435773	-0.448568	-0.0485581		Indian Koel	0.263342	-2.63795	0.319484	-0.237943
Large billed Crow	0.981783	-2.77142	0.468933	0.230587		Rose ringed Parakeet	0.924558	0.144836	0.144825	1.01311
Indian Koel	0.917225	-2.63795	0.319484	-0.237943		Myna sp.	0.868492	-0.894852	-1.43534	0.248527
Common Hawk Cuckoo	0.676383	-2.13066	-0.182889	-0.662986		Small Minivet	0.15795	2.92218	1.60049	-1.79546
Grey bellied Cuckoo	0.538133	-2.42048	1.76542	0.286152		Green Bee-eater	0.374608	-0.210337	-2.45264	0.302947
Rose ringed Parakeet	0.8693	0.144836	0.144825	1.01311		Greater Coucal	0.193058	-3.43782	0.0668332	-1.25413
Myna sp.	0.962467	-0.894852	-1.43534	0.248527		Indian Robin	0.861592	0.656292	0.358725	-0.28057
Red Wattled Lapwing	0.260592	-0.831246	0.128902	-0.478947		Scaly-breasted Munia	0.616183	-0.552227	-1.22397	-0.600567
Small Minivet	0.814667	2.92218	1.60049	-1.79546		Alexandrine Parakeet	0.138933	-1.59722	-1.25029	0.888565
Green Bee-eater	0.612167	-0.210337	-2.45264	0.302947		Paddyfield Pipit	0.436333	2.50491	-0.421987	1.28283
Greater Coucal	0.313075	-3.43782	0.0668332	-1.25413		Purple Sunbird	0.722275	1.78668	0.346217	-0.493869
Spotted Dove	0.232333	-4.35117	1.08498	1.5407		Grey Francolin	0.662558	-1.79523	-0.558614	-1.09955
Indian Robin	0.287625	0.656292	0.358725	-0.28057		Rufous Treepie	0.131067	-0.779876	-1.60118	-0.0555432
Common Iora	0.314733	-1.80629	-1.16106	0.0101409		Common Tailorbird	0.981908	0.440385	1.08231	-0.588909
Scaly-breasted Munia	0.305392	-0.552227	-1.22397	-0.600567		Puff-throated Babbler	0.230808	-1.44839	1.14677	-0.954456
Alexandrine Parakeet	0.224158	-1.59722	-1.25029	0.888565		Coppersmith Barbet	0.129633	-2.88313	-0.325772	-1.28303
Purple Sunbird	0.704692	1.78668	0.346217	-0.493869		Red Munia	0.425125	2.37244	1.26686	-1.80453
Grey Francolin	0.433533	-1.79523	-0.558614	-1.09955		Tickell's Blue Flycatcher	0.229958	0.916365	0.511851	-1.43927
Rufous Treepie	0.212358	-0.779876	-1.60118	-0.0555432		Magpie Robin	0.0740833	0.251528	-0.0314845	-0.170253
Common Tailorbird	0.7396	0.440385	1.08231	-0.588909		Grey Tit	0.547808	0.942599	-0.679322	-0.472877
Puff-throated Babbler	0.240508	-1.44839	1.14677	-0.954456		Purple rumped Sunbird	0.1012	2.11945	-0.120193	-0.224464
Dusky Crag-Martin	0.192458	2.16631	0.295558	1.36927		Acrocephalus/Iduna sp.	0.990417	2.41218	-0.782139	0.882365
Common Woodshrike	0.350592	-1.09175	0.987567	-1.09258		Greenish Warbler	0.679875	2.32359	-1.25492	-0.325602
Coppersmith Barbet	0.157233	-2.88313	-0.325772	-1.28303		Hume's Warbler	0.8121	1.40066	-0.918145	0.0670897
Red Munia	0.315133	2.37244	1.26686	-1.80453		Lesser Whitethroat	0.262617	1.38575	-0.592484	0.642341
Tickell's Blue Flycatcher	0.417783	0.916365	0.511851	-1.43927		Yellow eyed Babbler	0.468367	0.560059	-0.871421	0.229632
Grey Tit	0.2767	0.942599	-0.679322	-0.472877		Long tailed Shrike	0.645475	0.117976	-1.06053	0.338378
Purple rumped Sunbird	0.250575	2.11945	-0.120193	-0.224464		Tree Pipit	0.258608	2.26778	-0.902986	-0.0550819
Plum-headed Parakeet	0.138142	0.132845	1.54061	0.311732		Red breasted flycatcher	0.422383	1.76471	-0.937694	-0.622314
						Indian Silverbill	0.265942	1.44915	0.361635	0.0990234
						Drongo sp.	0.122575	-0.664356	-0.0429316	-0.753866
						Tawny Pipit	0.1514	1.3529	-0.473874	1.00876

### Sheet: Sheet4
Acoustic diversity indices
Monsoon			Winter
Mean	Standard deviation		Mean	Standard deviation
ADI
Early AM
1.55584	0.0717496		0.608927	0.166117
1.64792	0.200664		0.739716	0.149385
1.01801	0.343578		0.610048	0.138888
1.37081	0.28552		0.715338	0.154087
1.40752	0.231052		0.565008	0.121305
1.29089	0.125909		0.576595	0.0779541
Late AM
1.60928	0.0852396		0.585766	0.167656
1.74107	0.0920077		0.546918	0.153219
1.52635	0.330672		0.496248	0.20802
1.12058	0.240452		0.445518	0.186214
1.38134	0.234628		0.701611	0.194507
1.13967	0.139145		0.494654	0.0602633
AEI
Early AM
0.617652	0.0217537		0.849099	0.0206931
0.574915	0.0809092		0.831035	0.0212434
0.757026	0.064064		0.849045	0.018652
0.664005	0.0792571		0.833076	0.0224676
0.648638	0.0569646		0.85016	0.0156768
0.699505	0.0347292		0.854232	0.00888958
Late AM
0.61177	0.0308273		0.850073	0.0182794
0.54895	0.038386		0.854679	0.0169604
0.615892	0.0894921		0.858983	0.0238685
0.729788	0.0482965		0.860834	0.0174867
0.64871	0.0895362		0.833819	0.0265086
0.734175	0.0282993		0.863643	0.0071061
BI
Early AM
25.5984	1.39973		16.9798	3.10738
27.3731	1.57092		17.3563	2.43325
27.0089	1.68434		16.2558	2.34753
27.7366	1.36223		17.355	3.17492
27.5447	1.27193		15.7935	1.45474
26.7836	1.67377		15.0181	2.40638
Late AM
25.9947	3.40341		20.3809	1.0509
26.3497	2.74355		18.5926	2.97744
26.136	2.06405		18.6518	3.95344
26.2891	2.46798		16.5757	1.73339
26.811	1.82379		17.5174	1.8082
26.2018	3.12693		14.8512	3.93487

### Sheet: Sheet5
Phylogenetic diversity indices- values for 100 possible trees
MNTD monsoon raw	MNTD winter raw	MPD monsoon raw	MPD winter raw	MNTD monsoon weighted	MNTD winter weighted	MPD monsoonweighted	MPD winter weighted	PD monsoon	PD winter
50.7268	48.8256	143.147	121.171	45.2221	40.2473	134.166	104.099	1572.86	1526.87
43.5904	43.6503	129.566	108.362	38.453	35.6998	121.539	92.8743	1385.01	1359.82
47.5111	45.38	133.818	111.435	44.0868	38.634	127.536	95.6839	1471.6	1419.35
50.3075	49.631	137.292	117.323	45.0902	41.6077	128.261	101.14	1537.26	1515.59
48.3041	48.7457	144.081	120.813	42.7845	40.6699	136.306	103.199	1539.35	1528.98
51.2716	51.6463	141.664	121.574	46.6221	44.6994	132.465	105.651	1571.71	1571.23
48.712	48.9006	140.467	117.895	42.8976	40.6305	131.903	101.206	1529.58	1510.7
47.9594	45.8118	128.298	108.841	43.268	38.5248	120.414	94.2732	1444.38	1397.7
52.6145	52.7657	137.122	117.678	48.6368	45.2703	129.191	102.103	1566.67	1569.8
49.2186	47.5779	139.51	119.479	43.5164	39.3078	130.615	103.434	1534.51	1491.95
52.7262	52.8303	141.251	120.753	48.7515	46.2579	133.309	105.022	1599.06	1598.83
51.5769	49.2719	143.46	122.682	46.34	41.5284	134.705	106.452	1590.24	1543.99
49.642	50.6483	137.304	116.882	45.809	43.842	128.563	101.272	1534.19	1526.4
50.9177	47.0532	136.544	117.317	46.0275	40.1943	128.394	102.21	1544.42	1483.07
47.4885	46.4369	133.2	112.745	42.1688	38.2635	124.561	96.823	1458.12	1426.3
50.0803	49.5631	137.454	117.138	45.2106	41.7028	129.654	101.546	1536.08	1508
45.762	44.5376	132.536	111.269	40.5485	37.4397	124.592	95.6476	1436.27	1411.51
52.7699	49.4196	144.763	120.733	47.6775	41.0178	135.955	103.033	1603.28	1532.41
49.9921	48.7785	140.224	118.241	45.2689	40.902	132.325	101.508	1536.7	1505.05
48.4301	46.8933	133.051	112.73	43.7406	38.8527	124.933	97.1722	1479.03	1437.45
52.6291	51.5201	147.34	125.053	46.9133	43.0498	138.655	107.369	1626.28	1593.66
50.0063	48.8004	136.992	117.986	45.2589	40.987	129.279	102.764	1535.38	1518.73
47.6404	46.2598	130.522	111.466	42.9744	39.598	123.089	96.7189	1452.38	1427.88
50.8447	49.646	141.67	119.03	45.7244	41.7951	131.699	101.496	1558.1	1518.17
50.2925	48.4095	138.109	117.507	43.7888	39.802	128.423	101.005	1531.57	1488.8
45.3161	42.5576	131.87	110.87	39.4871	34.6949	122.774	94.412	1419.68	1345.91
51.0372	48.0479	143.613	122.581	45.9464	40.7721	134.341	105.866	1574.28	1510.36
47.1233	44.9234	131.418	111.24	42.3858	37.3676	123.06	95.5707	1449.89	1399.33
47.6515	45.6139	137.736	115.463	42.6364	37.4312	129.749	99.1183	1510.76	1450
50.1272	49.3866	142.891	120.775	45.5815	41.6639	133.816	103.789	1557.38	1522.9
53.4558	51.9662	148.414	126.443	48.3702	43.8627	140.89	110.01	1658.36	1621.76
50.0754	48.387	139.047	118.839	43.6996	40.2568	129.867	102.777	1542.97	1502.39
50.3656	50.7724	145.469	123.309	45.0338	43.5549	138.07	106.879	1582.07	1582.37
46.9419	44.0954	138.221	115.047	42.0246	36.2814	130.694	98.4752	1478.47	1411.82
52.0268	50.7597	143.202	121.181	46.8197	41.9698	134.199	104.07	1588.82	1544.58
52.3954	51.1081	155.111	130.924	46.2731	42.3582	145.653	112.98	1669.94	1638.53
54.8661	53.9888	145.755	125.606	50.7315	46.7422	137.464	109.385	1654.35	1626.41
49.7649	48.3239	138.754	118.136	45.0975	41.4468	130.963	102.922	1547.94	1524.01
51.3262	48.5909	139.282	118.059	45.7692	40.4566	130.597	101.944	1558.6	1509.66
49.2012	48.9772	138.598	117.023	44.3389	41.7756	131.246	101.446	1527.26	1511.06
46.6134	47.4813	139.41	118.529	42.7355	40.4895	131.669	102.867	1506.48	1496.49
50.6018	50.4574	146.069	123.362	45.3895	41.5463	137.244	105.923	1593.22	1569.66
51.8891	49.2406	139.05	119.548	48.9922	43.5158	131.542	104.381	1573.98	1523.48
55.5749	53.7634	146.518	124.104	50.9836	46.0802	138.58	107.286	1657.89	1629.19
50.098	49.046	141.694	121.042	45.0566	41.0606	133.706	105.252	1560.05	1535.3
56.6068	56.254	141.853	123.894	51.2464	48.8399	132.977	108.514	1652.83	1664.97
49.107	46.2667	143.111	119.009	44.0351	39.3441	136.752	101.979	1554.83	1507.14
53.3128	52.1503	147.29	127.773	47.6881	43.7864	138.222	111.532	1634.02	1607.59
49.8601	47.6472	142.856	120.725	45.0316	39.9392	133.729	103.693	1551.64	1503.67
45.5291	45.6445	125.934	106.373	41.2084	39.1806	118.286	91.2917	1396.7	1388.24
42.4092	42.233	130.891	109.622	37.3913	33.9681	123.978	93.8324	1381.42	1346.91
47.4377	46.6905	137.054	115.397	43.4141	39.7972	130.3	99.4323	1503.97	1475.16
45.2016	44.9678	129.449	110.255	41.2596	38.5832	122.376	95.9419	1426.69	1408.5
51.4708	49.6625	141.563	120.002	46.1052	41.6346	132.91	103.34	1576.43	1536.88
50.3442	47.2848	144.648	122.742	45.1562	39.6352	136.016	105.818	1575.85	1518.41
48.5589	47.4788	132.737	113.786	44.107	39.7108	124.319	98.4323	1483.66	1444.33
48.6887	48.1474	135.666	116.144	43.8879	40.6052	126.986	100.052	1496.17	1466.56
47.3238	45.1699	135.491	114.603	42.2127	37.5845	126.345	98.5819	1467.52	1414.41
56.7914	56.3289	150.132	128.231	51.1152	47.6361	141.475	111.293	1706.83	1696.85
50.4415	49.0809	141.97	121.921	45.8414	41.7842	132.345	105.393	1561.9	1522.95
54.044	51.2741	146.653	123.006	49.5644	43.7127	138.468	105.787	1647.05	1593.78
47.464	46.1685	137.273	116.593	42.5227	38.6152	128.542	100.335	1497.97	1459.01
44.8588	42.3128	130.857	112.558	39.67	35.0895	122.434	97.4522	1406.8	1364.53
59.1016	56.1164	154.344	133.741	53.5823	49.0537	144.893	116.888	1768.67	1730.23
48.0357	45.7111	133.222	111.494	43.8725	38.1492	125.039	95.229	1471.68	1417.71
46.195	46.875	131.998	112.286	41.0745	38.1545	123.6	96.6147	1449.14	1434.54
50.4268	50.3685	139.143	118.887	45.5991	42.0061	130.889	102.464	1548.34	1535.12
57.5059	55.0382	142.491	120.861	53.8882	47.4856	133.387	104.175	1667.34	1619.15
49.5829	48.2598	138.347	120.314	44.8984	41.4491	130.42	105.737	1527.28	1509.04
46.8832	45.5414	131.3	111.523	42.0444	37.2202	122.278	95.6351	1447.64	1396.21
46.5565	43.5774	132.218	111.238	41.0378	36.0138	123.478	95.2232	1437.74	1371.17
49.0897	48.6358	134.226	113.126	43.3807	41.254	125.693	97.6259	1494.39	1478.8
51.2105	51.9252	143.401	120.808	47.2134	44.1062	135.685	104.258	1593.73	1574.91
46.8214	46.7811	129.177	110.504	41.6601	39.7718	120.387	95.4467	1432.34	1418.42
52.6503	50.3915	140.287	119.63	48.9975	44.1999	132.109	104.158	1582.62	1537.3
57.7714	55.4824	148.69	127.29	52.0399	46.895	139.95	110.656	1712.23	1676.89
48.2275	44.8484	135.298	113.705	42.6718	37.2776	126.495	97.5897	1485.48	1417.85
46.029	44.62	134.316	115.529	40.8204	36.6015	125.856	99.2846	1460.26	1422.12
49.4635	47.1133	134.186	113.909	44.4689	38.8023	126.05	98.2453	1499.81	1442.23
50.7798	48.9679	134.765	114.148	45.9745	41.8251	127.257	98.7861	1525.05	1492.89
44.7356	42.7315	128.73	107.886	39.5403	35.3831	120.854	92.5333	1405.13	1353.37
46.7485	46.1948	132.856	112.217	41.3117	39.1194	125.513	96.9531	1459.2	1448.05
53.9994	53.4578	143.051	121.773	49.0188	45.3635	134.595	105.198	1617.2	1601.09
56.5333	56.7524	156.81	133.061	50.5055	46.7396	147.001	114.364	1738.32	1718.67
44.3668	42.2341	131.509	109.344	39.9989	36.4032	123.562	93.5959	1417.38	1354.91
52.1753	51.1557	140.527	120.059	47.7652	44.2966	133.052	104.327	1595.88	1558.37
50.7808	49.4711	136.989	117.984	46.4098	42.3542	129.319	102.82	1540.81	1523.01
61.9432	59.6372	158.66	135.677	55.343	50.29	147.995	117.199	1819.37	1776.47
54.7766	53.3107	141.421	118.68	50.7619	45.2787	133.024	101.926	1617.82	1565.4
51.7674	49.8567	133.211	113.778	47.6147	43.1228	124.961	98.4248	1529.53	1496.9
45.4969	44.5402	124.599	105.368	41.6642	38.8582	117.558	91.6168	1395.58	1365.32
51.5032	50.4401	140.096	120.276	46.7796	43.2631	131.061	104.134	1569.76	1545.03
53.6142	52.3214	143.691	123.204	49.0748	45.8583	135.367	107.512	1622.49	1598.48
49.5672	48.2877	139.493	116.507	44.4748	40.1138	131.421	99.8741	1538.76	1489.51
48.5834	46.8531	130.989	111.167	44.2494	39.5392	122.954	96.2196	1476.11	1433.68
52.1063	49.7169	140.174	119.019	48.2071	42.8202	131.733	103.557	1578.2	1524.4
50.9992	49.0455	142.489	121.09	46.194	41.8323	133.767	104.711	1578.62	1522.84
55.278	56.1373	158.804	135.378	47.7694	45.8193	148.033	116.136	1731.05	1714.07
56.3877	55.8973	147.977	128.269	51.5253	48.4478	139.148	112.456	1696.48	1684.44
49.6504	46.7367	142.086	117.442	44.6496	38.7672	134.046	99.7991	1543.13	1480.14

### Sheet: Sheet6
Bout data, statistical tests for percentage of time spent singing in monsoon versus winter
Bold indicates statistical significance (P<0.05)
Corvus macrorhynchos	Pycnonotus cafer	Cisticola juncidis	Orthotomus sutorius	Prinia sylvatica	Prinia socialis	Prinia inornata	Prinia hodgsonii	Turdoides malcolmi	Nectarinia asiatica
P =	P =	P =	P =	P =	P =	P =	P =	P =	P =
0.9885	0.7799	0.0267	0.4323	0.0025	0.0034	0.3486	0.1479	0.4111	0.6259
CI =	CI =	CI =	CI =	CI =	CI =	CI =	CI =	CI =	CI =
-16.5908	-20.7516	6.2935	-21.167	20.0033	3.805	-10.015	-1.8486	-9.1108	-4.6588
16.8124	16.0153	82.8626	9.7965	70.1239	14.5403	25.8425	10.6387	20.5169	2.943
STATS =	STATS =	STATS =	STATS =	STATS =	STATS =	STATS =	STATS =	STATS =	STATS =
struct with fields:	struct with fields:	struct with fields:	struct with fields:	struct with fields:	struct with fields:	struct with fields:	struct with fields:	struct with fields:	struct with fields:
tstat: 0.0148	tstat: -0.2870	tstat: 2.5944	tstat: -0.8182	tstat: 4.0067	tstat: 3.8076	tstat: 0.9835	tstat: 1.5684	tstat: 0.8578	tstat: -0.5029
df: 10	df: 10	df: 10	df: 10	df: 10	df: 10	df: 10	df: 10	df: 10	df: 10
sd: 12.9830	sd: 14.2904	sd: 29.7606	sd: 12.0348	sd: 19.4807	sd: 4.1726	sd: 13.9370	sd: 4.8535	sd: 11.5156	sd: 2.9547
